# Antimicrobial solid media for screening non-sterile *Arabidopsis thaliana* seeds

**DOI:** 10.1101/852020

**Authors:** James B. Y. H. Behrendorff, Guillem Borràs-Gas, Mathias Pribil

## Abstract

**Background:** Stable genetic transformation of plants is a low-efficiency process, and identification of positive transformants usually relies on screening for expression of a co-transformed marker gene. Often this involves germinating seeds on solid media containing a selection reagent. Germination on solid media requires surface sterilization of seeds and careful aseptic technique to prevent microbial contamination, but surface sterilization techniques are time consuming and can cause seed mortality if not performed carefully. We developed an antimicrobial cocktail that can be added to solid media to inhibit bacterial and fungal growth without impairing germination, allowing us to bypass the surface sterilization step.

**Results:** Adding a combination of terbinafine (1 µM) and timentin (200 mg/L) to solid media delayed the onset of observable microbial growth and did not affect germination of non-sterile seeds from ten different wild-type and mutant *Arabidopsis thaliana* accessions. The method was also compatible with *Nicotiana tabacum* germination. Seedlings sown in non-sterile conditions could be maintained on antimicrobial media for up to a week without observable contamination. The antimicrobial cocktail was compatible with rapid screening methods for hygromycin B, phosphinothricin (BASTA) and nourseothricin resistance genes, meaning that positive transformants can be identified from non-sterile seeds in as little as four days after stratification and transferred to soil before the onset of visible microbial contamination.

**Conclusion:** The antimicrobial cocktail presented here delays microbial growth for long enough to permit germination of non-sterile *Arabidopsis thaliana* seedlings on solid media and it is compatible with rapid screening methods. We were able to select genetic transformants on solid media without seed surface sterilization, eliminating a tedious and time-consuming step.
