## Additional File 2 for "Antimicrobial solid media for screening non-sterile *Arabidopsis thaliana* seeds"

### Sheet: Oligonucleotide primers
Description	Used for the following constructs	Primer name	Sequence
Fluorescent proteins
Forward primer for cloning into pN_35S, pB2GW7 and pH2GW7 under the control of the CaMV_35S promoter (backbone amplification)	All pN_35S, pB_35S, and pH_35S plasmids	JB_081	TCGTTCAGCTTTCTTGTACAAAGTG
Reverse primer for cloning into pN_35S, pB2GW7 and pH2GW7 under the control of the CaMV_35S promoter (backbone amplification)	All pN_35S, pB_35S, and pH_35S plasmids	JB_082	GATATCACTAGTGCGGCCGC
Forward primer for cloning mEGFP into pN_35S, pB2GW7 and pH2GW7 under the control of the CaMV_35S promoter	pN_35S/mEGFP, pB_35S/mEGFP, pH_35S/mEGFP	JB_079	cctgcaggcggccgcactagtgatatcacaagtttATGGTGAGCAAGGGCGAG
Reverse primer for cloning mEGFP into pN_35S, pB2GW7 and pH2GW7 under the control of the CaMV_35S promoter	pN_35S/mEGFP, pB_35S/mEGFP, pH_35S/mEGFP	JB_080	gggatatcaccactttgtacaagaaagctgaacgaTTACTTGTACAGCTCGTCCA
Forward primer for cloning mApple into pN_35S under the control of the CaMV_35S promoter	pN_35S/mApple	CURTfluo_34	ctagtcgacctgcaggcggccgcactagtgatatcATGGTGAGCAAGGGCGAGGAG
Reverse primer for cloning mApple into pN_35S under the control of the CaMV_35S promoter	pN_35S/mApple	CURTfluo_29	gggatatcaccactttgtacaagaaagctgaacgaTTACTTGTACAGCTCGTCCATGC
pds3 CRISPR-Cas9
Forward primer for cloning into pH2GW7
Reverse primer for cloning into pH2GW7
Forward primer for amplifying pds3 sgRNA from pUC119-PDS3 gRNA, cloning into pH2GW7	GS2.1/EC	GS_56	gtatgataattcgagctctcccatatggtcGCCATCGCTACCTTAGGACC
Reverse primer for amplifying pds3 sgRNA from pUC119-PDS3 gRNA, cloning downstream of Cas9-mApple	GS2.1/EC	GS_57	TGTGCTGCAAGGCGATTAAG
Reverse primer for amplifying mApple from pN_35S/mApple, cloning upstream of pds3 gRNA	GS2.1/EC	GS_58	atcgccttgcagcacatccccctttcgccaAGGTCACTGGATTTTGGTTTTAGG
Forward primer for amplifying mApple from pN_35S/mApple, fusing to Cas9	GS2.1/EC	GS_59	gctaagaagaagaagGGAGGTGGAGGTTCTATGGTG
Forward primer for amplifying Cas9 from pFGC-pcoCas9	GS2.1/EC	GS_61	tcggtgcgggcctcttcgctattacgccagATGGATTACAAGGATGATGATGA
Reverse primer for amplifying Cas9 from pFGC-pcoCas9, fusing to mApple	GS2.1/EC	GS_60	agaacctccacctccCTTCTTCTTCTTAGCCTGTCCAG
Reverse primer for amplifying egg cell promoter 1.1 from A. thaliana, cloning upstream of Cas9	GS2.1/EC	GS2_014	atccttatcatcatcatccttgtaatccatTTCTCAACAGATTGATAAGGTCGA
Forward primer for amplifying egg cell promoter 1.1 from A. thaliana, fusing to egg cell promoter 1.2	GS2.1/EC	GS2_015	aatcaccactaagctAGTAACGCCTATCATGAATTAGCTCT
Reverse primer for amplifying egg cell promoter 1.2 from A. thaliana, fusing to egg cell promoter 1.1	GS2.1/EC	GS2_016	atgataggcgttactAGCTTAGTGGTGATTTAAGAGT
Forward primer for amplifying egg cell promoter 1.2 from A. thaliana, cloning into pH2GW7	GS2.1/EC	GS2_017	atcggtgcgggcctcttcgctattacgccaGAATAAAAGCATTTGCGTTTGGT
Screening for Cas9 integration
Forward primer, mid Cas9	validation	JB_144	TCTTCCAAAGCACTCTCTTC
Reverse primer, mid Cas9	validation	JB_145	GAACGGGTAAGAACCTTGTT
pds3 sequencing
Forward primer to amplify pds3 region of interest	validation	GS2_018	CACCACAGGTCTCGACCCAATTAATTTGTTTCTGGCAAA
Reverse primer to amplify pds3 region of interest	validation	GS2_019	CACCACAGGTCTCGCCCCCACAACAACCACATGGACTAG
pds3 sequencing primer	validation	GS2_020	CACAACAACCACATGGACTAGAAAAG

### Sheet: Plasmids and DNA templates
Template DNA used in this study
mApple was amplified from mApple-pBAD, a gift from Michael Davidson & Nathan Shaner & Roger Tsien (Addgene plasmid # 54536 ; http://n2t.net/addgene:54536 ; RRID:Addgene_54536).
mEGFP was amplified from mEGFP-pBAD, a gift from Michael Davidson (Addgene plasmid # 54622 ; http://n2t.net/addgene:54622 ; RRID:Addgene_54622).
pN_35S/CTP-mCitrine was produced by our laboratory in a previous study (Addgene plasmid # 117989 ; http://n2t.net/addgene:117989 ; RRID:Addgene_117989) DOI: 10.1021/acssynbio.8b00418. 10.1021/acssynbio.8b00418)
The PDS3 gRNA was amplified from pUC119-gRNA, a gift from Jen Sheen (Addgene plasmid # 52255 ; http://n2t.net/addgene:52255 ; RRID:Addgene_52255).
Cas9 was amplified from pFGC-pcoCas9, a gift from Jen Sheen (Addgene plasmid # 52256 ; http://n2t.net/addgene:52256 ; RRID:Addgene_52256).
Egg cell promoters EC1.1 and EC1.2 were amplified directly from A. thaliana
Publicly available plasmids produced in this study
Plasmid name	Addgene identifiers (www.addgene.org)
pN_35S/mEGFP	Addgene plasmid # 132565 ; http://n2t.net/addgene:132565 ; RRID:Addgene_132565
pB_35S/mEGFP	Addgene plasmid # 135320 ; http://n2t.net/addgene:135320 ; RRID:Addgene_135320
pH_35S/mEGFP	Addgene plasmid # 135321 ; http://n2t.net/addgene:135321 ; RRID:Addgene_135321
pN_35S/mApple	Addgene plasmid # 132566 ; http://n2t.net/addgene:132566 ; RRID:Addgene_132566
GS2.1/EC	Addgene plasmid # 132568 ; http://n2t.net/addgene:132568 ; RRID:Addgene_132568
